# Tabular foundation model predicts alternative lengthening of telomeres (ALT) and identifies SMARCAL1 as a target in ALT-driven cancers

**DOI:** 10.64898/2026.03.04.709438

**Authors:** D Bennett, M Wierdl, S Chakraborty, JD Johnson, V Akingbehin, D Estevez-Prado, Y Feng, JJ Morsby, J Harper, MA Mohammad Nezhady, M Pan, N Ocasio-Martinez, JL Catlett, TB Nations, NV Dharia, A Robichaud, A Herman, X Zhang, J Kelly, H Inam, S Stokes, J Steele, M Rusch, K Wienand, CD Campbell, G Alexe, F Vazquez, G Getz, CWM Roberts, CG Mullighan, EA Sweet-Cordero, CP Reynolds, B Koneru, AA Shelat, AD Durbin, E Bernstein, X Ma, K Stegmaier, P Geeleher, LM Guenther

## Abstract

Alternative lengthening of telomeres (ALT) is a telomerase-independent pathway used by aggressive cancers to maintain their replicative immortality. Because ALT is absent from normal human cells, it is an appealing target for cancer therapy, but the lack of ability to determine ALT status at scale has hindered discovery. Here, we developed ALTitude, a machine learning method from a tabular foundation model that infers ALT from cell line whole genome sequencing data, without need for paired germline analysis. We deployed ALTitude across the DepMap, doubling the number of known ALT+ cancer models. Systematic integration of ALTitude with CRISPR-Cas9 screens yielded the selective dependency on *SMARCAL1* in ALT+ cell lines, where we show it stabilizes the ALT phenotype. Acute depletion of *SMARCAL1* leads to G2/M arrest, mitotic catastrophe, and cell death. These data provide a valuable resource for studying ALT-related genomic features and present *SMARCAL1* as a therapeutic target for ALT+ malignancies.
