## Supplemental table 2,4&5 for "Tabular foundation model predicts alternative lengthening of telomeres (ALT) and identifies SMARCAL1 as a target in ALT-driven cancers"

### Sheet: Exteneded Table 2
Model	LOOCV_AUC	Test_AUC	Test_Sensitivity	Test_Specificity	Test_FP	Test_FN	Notes
CatBoost	1	1	1	1	0	0
HistGB	1	1	1	1	0	0
Logistic Regression	1	1	1	1	0	0
TabPFN	1	1	1	1	0	0
ExtraTrees	0.997	1	1	0.947	1	0	1 FP (sample idx 31): prob=0.54 > 0.5 threshold but < min ALT+ prob (0.77); AUC=1.0 reflects perfect ranking
Random Forest	0.992	1	1	1	0	0
AdaBoost	0.977	1	1	1	0	0
LightGBM	0.977	1	1	1	0	0
XGBoost	0.975	1	1	1	0	0
SE_Logistic Regression		1	1	1	0	0	Stacking ensemble meta-learner
SE_Random Forest		1	1	1	0	0	Stacking ensemble meta-learner
SE_XGBoost		1	1	1	0	0	Stacking ensemble meta-learner

### Sheet: Exteneded Table 4
method	roc_auc	auc_ci_lower	auc_ci_upper	pr_auc	sensitivity	specificity	precision	f1_score	youden_j	rank
altitude_TabPFN	1	1	1	1	1	1	1	1	1	1
altitude_SE_LogisticRegression	1	1	1	1	0.95	1	1	0.974359	0.95	2
altitude_average	1	1	1	1	0.95	1	1	0.974359	0.95	3
altitude_HistGradientBoosting	0.997581	0.989583	1	0.993478	0.95	1	1	0.974359	0.95	4
altitude_XGBoost	0.997581	0.989819	1	0.992955	0.9	1	1	0.947368	0.9	5
altitude_RandomForest	0.996371	0.987859	1	0.988716	0.9	1	1	0.947368	0.9	6
altitude_LogisticRegression	1	1	1	1	1	0.951613	0.869565	0.930233	0.951613	7
altitude_AdaBoost	1	1	1	1	0.85	1	1	0.918919	0.85	8
altitude_SE_XGBoost	0.929032	0.820673	1	0.92439	0.9	1	1	0.947368	0.9	9
Wu_et_al_original	0.93629	0.881594	0.978263	0.824638	1	0.774194	0.588235	0.740741	0.774194	10
Wu_et_al_corrected	0.945968	0.892645	0.986032	0.804951	1	0.774194	0.588235	0.740741	0.774194	11
altitude_ExtraTrees	0.997581	0.988822	1	0.992487	0.95	0.983871	0.95	0.95	0.933871	12
altitude_SE_RandomForest	0.996774	0.987275	1	0.990323	0.95	0.983871	0.95	0.95	0.933871	13
altitude_LightGBM	0.996774	0.988087	1	0.990693	0.9	0.967742	0.9	0.9	0.867742	14
altitude_CatBoost	0.995968	0.986231	1	0.988716	0.9	0.983871	0.947368	0.923077	0.883871	15

### Sheet: Exteneded Table 5
method	reference	auc_difference	boot_p_value	boot_ci_lower	boot_ci_upper	delong_z	delong_p_value	significant_0.05
altitude_TabPFN	Wu_et_al_original	0.0637097	0	0.0217737	0.119355	1.67028	0.0948639	TRUE
altitude_SE_LogisticRegression	Wu_et_al_original	0.0637097	0	0.0217737	0.119355	1.67028	0.0948639	TRUE
altitude_average	Wu_et_al_original	0.0637097	0	0.0217737	0.119355	1.67028	0.0948639	TRUE
altitude_HistGradientBoosting	Wu_et_al_original	0.0612903	0	0.0208333	0.114453	1.5753	0.115187	TRUE
altitude_XGBoost	Wu_et_al_original	0.0612903	0.002	0.0183755	0.117649	1.5753	0.115187	TRUE
altitude_RandomForest	Wu_et_al_original	0.0600806	0.0006	0.0187354	0.114394	1.52946	0.12615	TRUE
altitude_LogisticRegression	Wu_et_al_original	0.0637097	0	0.0217737	0.119355	1.67028	0.0948639	TRUE
altitude_AdaBoost	Wu_et_al_original	0.0637097	0	0.0217737	0.119355	1.67028	0.0948639	TRUE
altitude_SE_XGBoost	Wu_et_al_original	-0.00725806	1	-0.125792	0.0903019	-0.131144	0.895661	FALSE
Wu_et_al_corrected	Wu_et_al_original	0.00967742	0.6998	-0.0387126	0.0603528	0.186189	0.852297	FALSE
altitude_ExtraTrees	Wu_et_al_original	0.0612903	0.0006	0.0190465	0.116129	1.5753	0.115187	TRUE
altitude_SE_RandomForest	Wu_et_al_original	0.0604839	0.002	0.0179924	0.115909	1.54462	0.122437	TRUE
altitude_LightGBM	Wu_et_al_original	0.0604839	0.0014	0.0179536	0.116315	1.54462	0.122437	TRUE
altitude_CatBoost	Wu_et_al_original	0.0596774	0.0024	0.0175063	0.115152	1.51442	0.12992	TRUE
