## Supplemental table 3 for "Tabular foundation model predicts alternative lengthening of telomeres (ALT) and identifies SMARCAL1 as a target in ALT-driven cancers"

### Sheet: Feature_ablation
feature_set	description	category	n_features	features	model	roc_auc	pr_auc	sensitivity	specificity	cv_type
fusion_rate_only	Telomere fusion rate only	single	1	TelFusDetector_rate	AdaBoost	0.934677	0.833907	0.8	0.935484	5-fold
fusion_rate_only	Telomere fusion rate only	single	1	TelFusDetector_rate	CatBoost	0.961694	0.895419	0.8	0.935484	5-fold
fusion_rate_only	Telomere fusion rate only	single	1	TelFusDetector_rate	ExtraTrees	0.888306	0.747945	0.8	0.935484	5-fold
fusion_rate_only	Telomere fusion rate only	single	1	TelFusDetector_rate	HistGradientBoosting	0.880242	0.563452	0.9	0.854839	5-fold
fusion_rate_only	Telomere fusion rate only	single	1	TelFusDetector_rate	LightGBM	0.944355	0.778022	0.8	0.935484	5-fold
fusion_rate_only	Telomere fusion rate only	single	1	TelFusDetector_rate	LogisticRegression	0.952419	0.878853	0.65	0.935484	5-fold
fusion_rate_only	Telomere fusion rate only	single	1	TelFusDetector_rate	RandomForest	0.931855	0.824254	0.8	0.935484	5-fold
fusion_rate_only	Telomere fusion rate only	single	1	TelFusDetector_rate	TabPFN	0.952419	0.877951	0.7	0.903226	5-fold
fusion_rate_only	Telomere fusion rate only	single	1	TelFusDetector_rate	XGBoost	0.925806	0.849178	0.7	0.903226	5-fold
neotelomere_only	Neotelomere count only	single	1	TelFuse_newtelomere	AdaBoost	0.975403	0.85981	0.95	0.967742	5-fold
neotelomere_only	Neotelomere count only	single	1	TelFuse_newtelomere	CatBoost	0.991532	0.97103	0.95	0.967742	5-fold
neotelomere_only	Neotelomere count only	single	1	TelFuse_newtelomere	ExtraTrees	0.979839	0.889564	0.95	0.967742	5-fold
neotelomere_only	Neotelomere count only	single	1	TelFuse_newtelomere	HistGradientBoosting	0.940323	0.731222	1	0.903226	5-fold
neotelomere_only	Neotelomere count only	single	1	TelFuse_newtelomere	LightGBM	0.975	0.875451	0.95	0.967742	5-fold
neotelomere_only	Neotelomere count only	single	1	TelFuse_newtelomere	LogisticRegression	0.993548	0.979974	0.95	0.967742	5-fold
neotelomere_only	Neotelomere count only	single	1	TelFuse_newtelomere	RandomForest	0.991935	0.969318	0.95	0.967742	5-fold
neotelomere_only	Neotelomere count only	single	1	TelFuse_newtelomere	TabPFN	0.991935	0.973515	0.95	0.967742	5-fold
neotelomere_only	Neotelomere count only	single	1	TelFuse_newtelomere	XGBoost	0.956855	0.928714	0.85	0.967742	5-fold
telseq_only	Telomere length only	single	1	TelSeq	AdaBoost	0.799597	0.561073	0.4	0.822581	5-fold
telseq_only	Telomere length only	single	1	TelSeq	CatBoost	0.79879	0.580221	0.35	0.806452	5-fold
telseq_only	Telomere length only	single	1	TelSeq	ExtraTrees	0.679435	0.351884	0.45	0.83871	5-fold
telseq_only	Telomere length only	single	1	TelSeq	HistGradientBoosting	0.7375	0.367337	0.15	0.83871	5-fold
telseq_only	Telomere length only	single	1	TelSeq	LightGBM	0.741129	0.363697	0.35	0.758065	5-fold
telseq_only	Telomere length only	single	1	TelSeq	LogisticRegression	0.815323	0.465103	0.1	0.919355	5-fold
telseq_only	Telomere length only	single	1	TelSeq	RandomForest	0.806452	0.536715	0.45	0.83871	5-fold
telseq_only	Telomere length only	single	1	TelSeq	TabPFN	0.823387	0.544279	0.4	0.903226	5-fold
telseq_only	Telomere length only	single	1	TelSeq	XGBoost	0.757258	0.522516	0.3	0.83871	5-fold
tert_only	TERT expression only	single	1	TERT_exp	AdaBoost	0.945565	0.744326	0.9	0.903226	5-fold
tert_only	TERT expression only	single	1	TERT_exp	CatBoost	0.950403	0.736787	0.85	0.919355	5-fold
tert_only	TERT expression only	single	1	TERT_exp	ExtraTrees	0.922581	0.754304	0.9	0.887097	5-fold
tert_only	TERT expression only	single	1	TERT_exp	HistGradientBoosting	0.918145	0.645032	0.95	0.887097	5-fold
tert_only	TERT expression only	single	1	TERT_exp	LightGBM	0.957661	0.82847	0.85	0.951613	5-fold
tert_only	TERT expression only	single	1	TERT_exp	LogisticRegression	0.956452	0.756	0.85	0.919355	5-fold
tert_only	TERT expression only	single	1	TERT_exp	RandomForest	0.924597	0.723316	0.9	0.903226	5-fold
tert_only	TERT expression only	single	1	TERT_exp	TabPFN	0.956048	0.76557	0.85	0.935484	5-fold
tert_only	TERT expression only	single	1	TERT_exp	XGBoost	0.954839	0.814855	0.85	0.935484	5-fold
ttaggg_only	Canonical TTAGGG repeat only	hexamer	1	TTAGGG	AdaBoost	0.36371	0.246306	0.1	0.983871	5-fold
ttaggg_only	Canonical TTAGGG repeat only	hexamer	1	TTAGGG	CatBoost	0.381048	0.263125	0.1	0.951613	5-fold
ttaggg_only	Canonical TTAGGG repeat only	hexamer	1	TTAGGG	ExtraTrees	0.422177	0.242892	0.2	0.725806	5-fold
ttaggg_only	Canonical TTAGGG repeat only	hexamer	1	TTAGGG	HistGradientBoosting	0.506855	0.266088	0	0.983871	5-fold
ttaggg_only	Canonical TTAGGG repeat only	hexamer	1	TTAGGG	LightGBM	0.485081	0.25007	0	1	5-fold
ttaggg_only	Canonical TTAGGG repeat only	hexamer	1	TTAGGG	LogisticRegression	0.637097	0.384762	0	1	5-fold
ttaggg_only	Canonical TTAGGG repeat only	hexamer	1	TTAGGG	RandomForest	0.265726	0.20418	0.2	0.677419	5-fold
ttaggg_only	Canonical TTAGGG repeat only	hexamer	1	TTAGGG	TabPFN	0.616129	0.368945	0	0.983871	5-fold
ttaggg_only	Canonical TTAGGG repeat only	hexamer	1	TTAGGG	XGBoost	0.416935	0.228028	0.2	0.741935	5-fold
neo_fusion	Neotelomere + Fusion rate (2 features)	minimal	2	TelFuse_newtelomere,TelFusDetector_rate	AdaBoost	0.997581	0.993478	0.95	1	5-fold
neo_fusion	Neotelomere + Fusion rate (2 features)	minimal	2	TelFuse_newtelomere,TelFusDetector_rate	CatBoost	0.998387	0.995119	1	0.983871	5-fold
neo_fusion	Neotelomere + Fusion rate (2 features)	minimal	2	TelFuse_newtelomere,TelFusDetector_rate	ExtraTrees	0.996774	0.990323	0.95	0.983871	5-fold
neo_fusion	Neotelomere + Fusion rate (2 features)	minimal	2	TelFuse_newtelomere,TelFusDetector_rate	HistGradientBoosting	0.979839	0.887798	0.95	0.983871	5-fold
neo_fusion	Neotelomere + Fusion rate (2 features)	minimal	2	TelFuse_newtelomere,TelFusDetector_rate	LightGBM	0.999194	0.997619	0.95	0.983871	5-fold
neo_fusion	Neotelomere + Fusion rate (2 features)	minimal	2	TelFuse_newtelomere,TelFusDetector_rate	LogisticRegression	0.995968	0.988061	0.95	0.967742	5-fold
neo_fusion	Neotelomere + Fusion rate (2 features)	minimal	2	TelFuse_newtelomere,TelFusDetector_rate	RandomForest	0.999194	0.997619	0.95	0.983871	5-fold
neo_fusion	Neotelomere + Fusion rate (2 features)	minimal	2	TelFuse_newtelomere,TelFusDetector_rate	TabPFN	0.997581	0.992487	1	0.983871	5-fold
neo_fusion	Neotelomere + Fusion rate (2 features)	minimal	2	TelFuse_newtelomere,TelFusDetector_rate	XGBoost	0.9875	0.971225	0.9	0.983871	5-fold
neo_telseq	Neotelomere + Telomere length	minimal	2	TelFuse_newtelomere,TelSeq	AdaBoost	0.977016	0.860754	0.95	0.967742	5-fold
neo_telseq	Neotelomere + Telomere length	minimal	2	TelFuse_newtelomere,TelSeq	CatBoost	0.987097	0.947222	0.95	0.951613	5-fold
neo_telseq	Neotelomere + Telomere length	minimal	2	TelFuse_newtelomere,TelSeq	ExtraTrees	0.98871	0.960922	0.95	0.951613	5-fold
neo_telseq	Neotelomere + Telomere length	minimal	2	TelFuse_newtelomere,TelSeq	HistGradientBoosting	0.971774	0.839505	0.95	0.951613	5-fold
neo_telseq	Neotelomere + Telomere length	minimal	2	TelFuse_newtelomere,TelSeq	LightGBM	0.980645	0.86673	0.95	0.967742	5-fold
neo_telseq	Neotelomere + Telomere length	minimal	2	TelFuse_newtelomere,TelSeq	LogisticRegression	0.994355	0.982342	0.95	0.967742	5-fold
neo_telseq	Neotelomere + Telomere length	minimal	2	TelFuse_newtelomere,TelSeq	RandomForest	0.985484	0.923829	0.95	0.967742	5-fold
neo_telseq	Neotelomere + Telomere length	minimal	2	TelFuse_newtelomere,TelSeq	TabPFN	0.994355	0.981479	0.95	0.967742	5-fold
neo_telseq	Neotelomere + Telomere length	minimal	2	TelFuse_newtelomere,TelSeq	XGBoost	0.969355	0.941685	0.9	0.967742	5-fold
neo_tert	Neotelomere + TERT expression	minimal	2	TelFuse_newtelomere,TERT_exp	AdaBoost	1	1	1	1	5-fold
neo_tert	Neotelomere + TERT expression	minimal	2	TelFuse_newtelomere,TERT_exp	CatBoost	1	1	1	0.983871	5-fold
neo_tert	Neotelomere + TERT expression	minimal	2	TelFuse_newtelomere,TERT_exp	ExtraTrees	1	1	1	1	5-fold
neo_tert	Neotelomere + TERT expression	minimal	2	TelFuse_newtelomere,TERT_exp	HistGradientBoosting	0.985484	0.901105	1	0.983871	5-fold
neo_tert	Neotelomere + TERT expression	minimal	2	TelFuse_newtelomere,TERT_exp	LightGBM	0.996371	0.986769	1	0.967742	5-fold
neo_tert	Neotelomere + TERT expression	minimal	2	TelFuse_newtelomere,TERT_exp	LogisticRegression	0.996774	0.990323	1	0.967742	5-fold
neo_tert	Neotelomere + TERT expression	minimal	2	TelFuse_newtelomere,TERT_exp	RandomForest	1	1	1	1	5-fold
neo_tert	Neotelomere + TERT expression	minimal	2	TelFuse_newtelomere,TERT_exp	TabPFN	1	1	1	0.983871	5-fold
neo_tert	Neotelomere + TERT expression	minimal	2	TelFuse_newtelomere,TERT_exp	XGBoost	0.995968	0.99	0.95	0.983871	5-fold
core_3_no_tert	Core 3 without TERT	minimal	3	TelFuse_newtelomere,TelFusDetector_rate,TelSeq	AdaBoost	0.998387	0.995455	0.95	0.983871	5-fold
core_3_no_tert	Core 3 without TERT	minimal	3	TelFuse_newtelomere,TelFusDetector_rate,TelSeq	CatBoost	0.999194	0.997619	1	0.967742	5-fold
core_3_no_tert	Core 3 without TERT	minimal	3	TelFuse_newtelomere,TelFusDetector_rate,TelSeq	ExtraTrees	0.995161	0.983644	0.95	0.983871	5-fold
core_3_no_tert	Core 3 without TERT	minimal	3	TelFuse_newtelomere,TelFusDetector_rate,TelSeq	HistGradientBoosting	0.984677	0.893582	0.95	0.967742	5-fold
core_3_no_tert	Core 3 without TERT	minimal	3	TelFuse_newtelomere,TelFusDetector_rate,TelSeq	LightGBM	0.999194	0.997619	0.95	0.983871	5-fold
core_3_no_tert	Core 3 without TERT	minimal	3	TelFuse_newtelomere,TelFusDetector_rate,TelSeq	LogisticRegression	0.996774	0.990323	0.95	0.967742	5-fold
core_3_no_tert	Core 3 without TERT	minimal	3	TelFuse_newtelomere,TelFusDetector_rate,TelSeq	RandomForest	0.996774	0.990693	1	0.967742	5-fold
core_3_no_tert	Core 3 without TERT	minimal	3	TelFuse_newtelomere,TelFusDetector_rate,TelSeq	TabPFN	0.996774	0.990323	1	0.967742	5-fold
core_3_no_tert	Core 3 without TERT	minimal	3	TelFuse_newtelomere,TelFusDetector_rate,TelSeq	XGBoost	0.9875	0.969146	0.9	0.983871	5-fold
lofo_TERT_exp	All features minus TERT_exp	lofo	3	TelFuse_newtelomere,TelFusDetector_rate,TelSeq	AdaBoost	0.998387	0.995455	0.95	0.983871	5-fold
lofo_TERT_exp	All features minus TERT_exp	lofo	3	TelFuse_newtelomere,TelFusDetector_rate,TelSeq	CatBoost	0.999194	0.997619	1	0.967742	5-fold
lofo_TERT_exp	All features minus TERT_exp	lofo	3	TelFuse_newtelomere,TelFusDetector_rate,TelSeq	ExtraTrees	0.995161	0.983644	0.95	0.983871	5-fold
lofo_TERT_exp	All features minus TERT_exp	lofo	3	TelFuse_newtelomere,TelFusDetector_rate,TelSeq	HistGradientBoosting	0.984677	0.893582	0.95	0.967742	5-fold
lofo_TERT_exp	All features minus TERT_exp	lofo	3	TelFuse_newtelomere,TelFusDetector_rate,TelSeq	LightGBM	0.999194	0.997619	0.95	0.983871	5-fold
lofo_TERT_exp	All features minus TERT_exp	lofo	3	TelFuse_newtelomere,TelFusDetector_rate,TelSeq	LogisticRegression	0.996774	0.990323	0.95	0.967742	5-fold
lofo_TERT_exp	All features minus TERT_exp	lofo	3	TelFuse_newtelomere,TelFusDetector_rate,TelSeq	RandomForest	0.996774	0.990693	1	0.967742	5-fold
lofo_TERT_exp	All features minus TERT_exp	lofo	3	TelFuse_newtelomere,TelFusDetector_rate,TelSeq	TabPFN	0.996774	0.990323	1	0.967742	5-fold
lofo_TERT_exp	All features minus TERT_exp	lofo	3	TelFuse_newtelomere,TelFusDetector_rate,TelSeq	XGBoost	0.9875	0.969146	0.9	0.983871	5-fold
lofo_TelFusDetector_rate	All features minus TelFusDetector_rate	lofo	3	TelFuse_newtelomere,TelSeq,TERT_exp	AdaBoost	0.998387	0.995455	1	0.967742	5-fold
lofo_TelFusDetector_rate	All features minus TelFusDetector_rate	lofo	3	TelFuse_newtelomere,TelSeq,TERT_exp	CatBoost	1	1	1	0.983871	5-fold
lofo_TelFusDetector_rate	All features minus TelFusDetector_rate	lofo	3	TelFuse_newtelomere,TelSeq,TERT_exp	ExtraTrees	1	1	1	1	5-fold
lofo_TelFusDetector_rate	All features minus TelFusDetector_rate	lofo	3	TelFuse_newtelomere,TelSeq,TERT_exp	HistGradientBoosting	0.998387	0.995455	0.95	0.983871	5-fold
lofo_TelFusDetector_rate	All features minus TelFusDetector_rate	lofo	3	TelFuse_newtelomere,TelSeq,TERT_exp	LightGBM	1	1	1	0.951613	5-fold
lofo_TelFusDetector_rate	All features minus TelFusDetector_rate	lofo	3	TelFuse_newtelomere,TelSeq,TERT_exp	LogisticRegression	0.998387	0.995119	1	0.967742	5-fold
lofo_TelFusDetector_rate	All features minus TelFusDetector_rate	lofo	3	TelFuse_newtelomere,TelSeq,TERT_exp	RandomForest	1	1	1	0.983871	5-fold
lofo_TelFusDetector_rate	All features minus TelFusDetector_rate	lofo	3	TelFuse_newtelomere,TelSeq,TERT_exp	TabPFN	1	1	1	1	5-fold
lofo_TelFusDetector_rate	All features minus TelFusDetector_rate	lofo	3	TelFuse_newtelomere,TelSeq,TERT_exp	XGBoost	0.996774	0.991667	0.95	0.983871	5-fold
lofo_TelFuse_newtelomere	All features minus TelFuse_newtelomere	lofo	3	TelFusDetector_rate,TelSeq,TERT_exp	AdaBoost	0.995161	0.988462	0.95	0.983871	5-fold
lofo_TelFuse_newtelomere	All features minus TelFuse_newtelomere	lofo	3	TelFusDetector_rate,TelSeq,TERT_exp	CatBoost	1	1	1	0.983871	5-fold
lofo_TelFuse_newtelomere	All features minus TelFuse_newtelomere	lofo	3	TelFusDetector_rate,TelSeq,TERT_exp	ExtraTrees	0.999194	0.997619	1	0.983871	5-fold
lofo_TelFuse_newtelomere	All features minus TelFuse_newtelomere	lofo	3	TelFusDetector_rate,TelSeq,TERT_exp	HistGradientBoosting	0.998387	0.995455	0.95	1	5-fold
lofo_TelFuse_newtelomere	All features minus TelFuse_newtelomere	lofo	3	TelFusDetector_rate,TelSeq,TERT_exp	LightGBM	1	1	1	0.983871	5-fold
lofo_TelFuse_newtelomere	All features minus TelFuse_newtelomere	lofo	3	TelFusDetector_rate,TelSeq,TERT_exp	LogisticRegression	0.997581	0.992487	0.95	0.983871	5-fold
lofo_TelFuse_newtelomere	All features minus TelFuse_newtelomere	lofo	3	TelFusDetector_rate,TelSeq,TERT_exp	RandomForest	0.997581	0.992955	0.95	0.967742	5-fold
lofo_TelFuse_newtelomere	All features minus TelFuse_newtelomere	lofo	3	TelFusDetector_rate,TelSeq,TERT_exp	TabPFN	0.998387	0.995119	1	0.983871	5-fold
lofo_TelFuse_newtelomere	All features minus TelFuse_newtelomere	lofo	3	TelFusDetector_rate,TelSeq,TERT_exp	XGBoost	0.999194	0.997619	0.95	1	5-fold
lofo_TelSeq	All features minus TelSeq	lofo	3	TelFuse_newtelomere,TelFusDetector_rate,TERT_exp	AdaBoost	1	1	1	1	5-fold
lofo_TelSeq	All features minus TelSeq	lofo	3	TelFuse_newtelomere,TelFusDetector_rate,TERT_exp	CatBoost	1	1	1	1	5-fold
lofo_TelSeq	All features minus TelSeq	lofo	3	TelFuse_newtelomere,TelFusDetector_rate,TERT_exp	ExtraTrees	1	1	1	1	5-fold
lofo_TelSeq	All features minus TelSeq	lofo	3	TelFuse_newtelomere,TelFusDetector_rate,TERT_exp	HistGradientBoosting	0.998387	0.995455	0.95	0.967742	5-fold
lofo_TelSeq	All features minus TelSeq	lofo	3	TelFuse_newtelomere,TelFusDetector_rate,TERT_exp	LightGBM	1	1	1	0.983871	5-fold
lofo_TelSeq	All features minus TelSeq	lofo	3	TelFuse_newtelomere,TelFusDetector_rate,TERT_exp	LogisticRegression	1	1	1	1	5-fold
lofo_TelSeq	All features minus TelSeq	lofo	3	TelFuse_newtelomere,TelFusDetector_rate,TERT_exp	RandomForest	1	1	1	1	5-fold
lofo_TelSeq	All features minus TelSeq	lofo	3	TelFuse_newtelomere,TelFusDetector_rate,TERT_exp	TabPFN	1	1	1	1	5-fold
lofo_TelSeq	All features minus TelSeq	lofo	3	TelFuse_newtelomere,TelFusDetector_rate,TERT_exp	XGBoost	0.998387	0.995455	0.95	1	5-fold
all_no_hexamers	Core 4 features only (no hexamers)	full	4	TelFuse_newtelomere,TelFusDetector_rate,TelSeq,TERT_exp	AdaBoost	1	1	1	1	5-fold
all_no_hexamers	Core 4 features only (no hexamers)	full	4	TelFuse_newtelomere,TelFusDetector_rate,TelSeq,TERT_exp	CatBoost	1	1	1	1	5-fold
all_no_hexamers	Core 4 features only (no hexamers)	full	4	TelFuse_newtelomere,TelFusDetector_rate,TelSeq,TERT_exp	ExtraTrees	1	1	1	1	5-fold
all_no_hexamers	Core 4 features only (no hexamers)	full	4	TelFuse_newtelomere,TelFusDetector_rate,TelSeq,TERT_exp	HistGradientBoosting	0.998387	0.995455	0.95	0.967742	5-fold
all_no_hexamers	Core 4 features only (no hexamers)	full	4	TelFuse_newtelomere,TelFusDetector_rate,TelSeq,TERT_exp	LightGBM	1	1	1	0.983871	5-fold
all_no_hexamers	Core 4 features only (no hexamers)	full	4	TelFuse_newtelomere,TelFusDetector_rate,TelSeq,TERT_exp	LogisticRegression	1	1	1	1	5-fold
all_no_hexamers	Core 4 features only (no hexamers)	full	4	TelFuse_newtelomere,TelFusDetector_rate,TelSeq,TERT_exp	RandomForest	1	1	1	1	5-fold
all_no_hexamers	Core 4 features only (no hexamers)	full	4	TelFuse_newtelomere,TelFusDetector_rate,TelSeq,TERT_exp	TabPFN	1	1	1	1	5-fold
all_no_hexamers	Core 4 features only (no hexamers)	full	4	TelFuse_newtelomere,TelFusDetector_rate,TelSeq,TERT_exp	XGBoost	0.998387	0.995455	0.95	1	5-fold
core_4	All 4 core features	core	4	TelFuse_newtelomere,TelFusDetector_rate,TelSeq,TERT_exp	AdaBoost	1	1	1	1	5-fold
core_4	All 4 core features	core	4	TelFuse_newtelomere,TelFusDetector_rate,TelSeq,TERT_exp	CatBoost	1	1	1	1	5-fold
core_4	All 4 core features	core	4	TelFuse_newtelomere,TelFusDetector_rate,TelSeq,TERT_exp	ExtraTrees	1	1	1	1	5-fold
core_4	All 4 core features	core	4	TelFuse_newtelomere,TelFusDetector_rate,TelSeq,TERT_exp	HistGradientBoosting	0.998387	0.995455	0.95	0.967742	5-fold
core_4	All 4 core features	core	4	TelFuse_newtelomere,TelFusDetector_rate,TelSeq,TERT_exp	LightGBM	1	1	1	0.983871	5-fold
core_4	All 4 core features	core	4	TelFuse_newtelomere,TelFusDetector_rate,TelSeq,TERT_exp	LogisticRegression	1	1	1	1	5-fold
core_4	All 4 core features	core	4	TelFuse_newtelomere,TelFusDetector_rate,TelSeq,TERT_exp	RandomForest	1	1	1	1	5-fold
core_4	All 4 core features	core	4	TelFuse_newtelomere,TelFusDetector_rate,TelSeq,TERT_exp	TabPFN	1	1	1	1	5-fold
core_4	All 4 core features	core	4	TelFuse_newtelomere,TelFusDetector_rate,TelSeq,TERT_exp	XGBoost	0.998387	0.995455	0.95	1	5-fold
canonical_variants	Canonical + common variant hexamers	hexamer	5	TTAGGG,TGAGGG,TCAGGG,GTAGGG,CTAGGG	AdaBoost	0.829839	0.690594	0.6	0.935484	5-fold
canonical_variants	Canonical + common variant hexamers	hexamer	5	TTAGGG,TGAGGG,TCAGGG,GTAGGG,CTAGGG	CatBoost	0.922581	0.781655	0.55	0.951613	5-fold
canonical_variants	Canonical + common variant hexamers	hexamer	5	TTAGGG,TGAGGG,TCAGGG,GTAGGG,CTAGGG	ExtraTrees	0.9	0.731517	0.45	0.935484	5-fold
canonical_variants	Canonical + common variant hexamers	hexamer	5	TTAGGG,TGAGGG,TCAGGG,GTAGGG,CTAGGG	HistGradientBoosting	0.865323	0.678913	0.55	0.870968	5-fold
canonical_variants	Canonical + common variant hexamers	hexamer	5	TTAGGG,TGAGGG,TCAGGG,GTAGGG,CTAGGG	LightGBM	0.893548	0.766203	0.55	0.935484	5-fold
canonical_variants	Canonical + common variant hexamers	hexamer	5	TTAGGG,TGAGGG,TCAGGG,GTAGGG,CTAGGG	LogisticRegression	0.866935	0.650422	0.5	0.903226	5-fold
canonical_variants	Canonical + common variant hexamers	hexamer	5	TTAGGG,TGAGGG,TCAGGG,GTAGGG,CTAGGG	RandomForest	0.921774	0.788659	0.55	0.919355	5-fold
canonical_variants	Canonical + common variant hexamers	hexamer	5	TTAGGG,TGAGGG,TCAGGG,GTAGGG,CTAGGG	TabPFN	0.929032	0.798363	0.65	0.951613	5-fold
canonical_variants	Canonical + common variant hexamers	hexamer	5	TTAGGG,TGAGGG,TCAGGG,GTAGGG,CTAGGG	XGBoost	0.873387	0.760277	0.65	0.935484	5-fold
core_4_plus_ttaggg	Core 4 + canonical hexamer	combined	5	TelFuse_newtelomere,TelFusDetector_rate,TelSeq,TERT_exp,TTAGGG	AdaBoost	1	1	0.95	1	5-fold
core_4_plus_ttaggg	Core 4 + canonical hexamer	combined	5	TelFuse_newtelomere,TelFusDetector_rate,TelSeq,TERT_exp,TTAGGG	CatBoost	1	1	1	1	5-fold
core_4_plus_ttaggg	Core 4 + canonical hexamer	combined	5	TelFuse_newtelomere,TelFusDetector_rate,TelSeq,TERT_exp,TTAGGG	ExtraTrees	1	1	1	1	5-fold
core_4_plus_ttaggg	Core 4 + canonical hexamer	combined	5	TelFuse_newtelomere,TelFusDetector_rate,TelSeq,TERT_exp,TTAGGG	HistGradientBoosting	0.998387	0.995455	0.95	0.967742	5-fold
core_4_plus_ttaggg	Core 4 + canonical hexamer	combined	5	TelFuse_newtelomere,TelFusDetector_rate,TelSeq,TERT_exp,TTAGGG	LightGBM	1	1	1	0.983871	5-fold
core_4_plus_ttaggg	Core 4 + canonical hexamer	combined	5	TelFuse_newtelomere,TelFusDetector_rate,TelSeq,TERT_exp,TTAGGG	LogisticRegression	1	1	1	1	5-fold
core_4_plus_ttaggg	Core 4 + canonical hexamer	combined	5	TelFuse_newtelomere,TelFusDetector_rate,TelSeq,TERT_exp,TTAGGG	RandomForest	1	1	1	1	5-fold
core_4_plus_ttaggg	Core 4 + canonical hexamer	combined	5	TelFuse_newtelomere,TelFusDetector_rate,TelSeq,TERT_exp,TTAGGG	TabPFN	1	1	1	1	5-fold
core_4_plus_ttaggg	Core 4 + canonical hexamer	combined	5	TelFuse_newtelomere,TelFusDetector_rate,TelSeq,TERT_exp,TTAGGG	XGBoost	0.998387	0.995455	0.95	1	5-fold
core_4_plus_variants	Core 4 + variant hexamers	combined	9	TelFuse_newtelomere,TelFusDetector_rate,TelSeq,TERT_exp,TTAGGG,TGAGGG,TCAGGG,GTAGGG,CTAGGG	AdaBoost	1	1	0.95	1	5-fold
core_4_plus_variants	Core 4 + variant hexamers	combined	9	TelFuse_newtelomere,TelFusDetector_rate,TelSeq,TERT_exp,TTAGGG,TGAGGG,TCAGGG,GTAGGG,CTAGGG	CatBoost	1	1	1	0.983871	5-fold
core_4_plus_variants	Core 4 + variant hexamers	combined	9	TelFuse_newtelomere,TelFusDetector_rate,TelSeq,TERT_exp,TTAGGG,TGAGGG,TCAGGG,GTAGGG,CTAGGG	ExtraTrees	1	1	1	1	5-fold
core_4_plus_variants	Core 4 + variant hexamers	combined	9	TelFuse_newtelomere,TelFusDetector_rate,TelSeq,TERT_exp,TTAGGG,TGAGGG,TCAGGG,GTAGGG,CTAGGG	HistGradientBoosting	0.998387	0.995455	0.95	0.967742	5-fold
core_4_plus_variants	Core 4 + variant hexamers	combined	9	TelFuse_newtelomere,TelFusDetector_rate,TelSeq,TERT_exp,TTAGGG,TGAGGG,TCAGGG,GTAGGG,CTAGGG	LightGBM	1	1	1	0.983871	5-fold
core_4_plus_variants	Core 4 + variant hexamers	combined	9	TelFuse_newtelomere,TelFusDetector_rate,TelSeq,TERT_exp,TTAGGG,TGAGGG,TCAGGG,GTAGGG,CTAGGG	LogisticRegression	1	1	1	0.983871	5-fold
core_4_plus_variants	Core 4 + variant hexamers	combined	9	TelFuse_newtelomere,TelFusDetector_rate,TelSeq,TERT_exp,TTAGGG,TGAGGG,TCAGGG,GTAGGG,CTAGGG	RandomForest	1	1	1	1	5-fold
core_4_plus_variants	Core 4 + variant hexamers	combined	9	TelFuse_newtelomere,TelFusDetector_rate,TelSeq,TERT_exp,TTAGGG,TGAGGG,TCAGGG,GTAGGG,CTAGGG	TabPFN	1	1	1	1	5-fold
core_4_plus_variants	Core 4 + variant hexamers	combined	9	TelFuse_newtelomere,TelFusDetector_rate,TelSeq,TERT_exp,TTAGGG,TGAGGG,TCAGGG,GTAGGG,CTAGGG	XGBoost	0.997581	0.992955	0.95	0.983871	5-fold
all_hexamers	All 48 hexamer features	hexamer	49	AAAGGG,AACGGG,AATGGG,ACAGGG,ACCGGG,ACTGGG,AGAGGG,AGCGGG,AGTGGG,ATAGGG,ATCGGG,ATTGGG,CAAGGG,CACGGG,CATGGG,CCAGGG,CCCGGG,CCTGGG,CGAGGG,CGCGGG,CGTGGG,CTAGGG,CTCGGG,CTTGGG,GAAGGG,GACGGG,GATGGG,GCAGGG,GCCGGG,GCTGGG,GGAGGG,GGCGGG,GGGGGG,GGTGGG,GTAGGG,GTCGGG,GTTGGG,TAAGGG,TACGGG,TATGGG,TCAGGG,TCCGGG,TCTGGG,TGAGGG,TGCGGG,TGTGGG,TTAGGG,TTCGGG,TTTGGG	AdaBoost	0.933871	0.851765	0.7	0.951613	5-fold
all_hexamers	All 48 hexamer features	hexamer	49	AAAGGG,AACGGG,AATGGG,ACAGGG,ACCGGG,ACTGGG,AGAGGG,AGCGGG,AGTGGG,ATAGGG,ATCGGG,ATTGGG,CAAGGG,CACGGG,CATGGG,CCAGGG,CCCGGG,CCTGGG,CGAGGG,CGCGGG,CGTGGG,CTAGGG,CTCGGG,CTTGGG,GAAGGG,GACGGG,GATGGG,GCAGGG,GCCGGG,GCTGGG,GGAGGG,GGCGGG,GGGGGG,GGTGGG,GTAGGG,GTCGGG,GTTGGG,TAAGGG,TACGGG,TATGGG,TCAGGG,TCCGGG,TCTGGG,TGAGGG,TGCGGG,TGTGGG,TTAGGG,TTCGGG,TTTGGG	CatBoost	0.948387	0.866224	0.65	0.935484	5-fold
all_hexamers	All 48 hexamer features	hexamer	49	AAAGGG,AACGGG,AATGGG,ACAGGG,ACCGGG,ACTGGG,AGAGGG,AGCGGG,AGTGGG,ATAGGG,ATCGGG,ATTGGG,CAAGGG,CACGGG,CATGGG,CCAGGG,CCCGGG,CCTGGG,CGAGGG,CGCGGG,CGTGGG,CTAGGG,CTCGGG,CTTGGG,GAAGGG,GACGGG,GATGGG,GCAGGG,GCCGGG,GCTGGG,GGAGGG,GGCGGG,GGGGGG,GGTGGG,GTAGGG,GTCGGG,GTTGGG,TAAGGG,TACGGG,TATGGG,TCAGGG,TCCGGG,TCTGGG,TGAGGG,TGCGGG,TGTGGG,TTAGGG,TTCGGG,TTTGGG	ExtraTrees	0.95	0.872859	0.8	0.935484	5-fold
all_hexamers	All 48 hexamer features	hexamer	49	AAAGGG,AACGGG,AATGGG,ACAGGG,ACCGGG,ACTGGG,AGAGGG,AGCGGG,AGTGGG,ATAGGG,ATCGGG,ATTGGG,CAAGGG,CACGGG,CATGGG,CCAGGG,CCCGGG,CCTGGG,CGAGGG,CGCGGG,CGTGGG,CTAGGG,CTCGGG,CTTGGG,GAAGGG,GACGGG,GATGGG,GCAGGG,GCCGGG,GCTGGG,GGAGGG,GGCGGG,GGGGGG,GGTGGG,GTAGGG,GTCGGG,GTTGGG,TAAGGG,TACGGG,TATGGG,TCAGGG,TCCGGG,TCTGGG,TGAGGG,TGCGGG,TGTGGG,TTAGGG,TTCGGG,TTTGGG	HistGradientBoosting	0.908065	0.685944	0.6	0.903226	5-fold
all_hexamers	All 48 hexamer features	hexamer	49	AAAGGG,AACGGG,AATGGG,ACAGGG,ACCGGG,ACTGGG,AGAGGG,AGCGGG,AGTGGG,ATAGGG,ATCGGG,ATTGGG,CAAGGG,CACGGG,CATGGG,CCAGGG,CCCGGG,CCTGGG,CGAGGG,CGCGGG,CGTGGG,CTAGGG,CTCGGG,CTTGGG,GAAGGG,GACGGG,GATGGG,GCAGGG,GCCGGG,GCTGGG,GGAGGG,GGCGGG,GGGGGG,GGTGGG,GTAGGG,GTCGGG,GTTGGG,TAAGGG,TACGGG,TATGGG,TCAGGG,TCCGGG,TCTGGG,TGAGGG,TGCGGG,TGTGGG,TTAGGG,TTCGGG,TTTGGG	LightGBM	0.945161	0.828537	0.65	0.935484	5-fold
all_hexamers	All 48 hexamer features	hexamer	49	AAAGGG,AACGGG,AATGGG,ACAGGG,ACCGGG,ACTGGG,AGAGGG,AGCGGG,AGTGGG,ATAGGG,ATCGGG,ATTGGG,CAAGGG,CACGGG,CATGGG,CCAGGG,CCCGGG,CCTGGG,CGAGGG,CGCGGG,CGTGGG,CTAGGG,CTCGGG,CTTGGG,GAAGGG,GACGGG,GATGGG,GCAGGG,GCCGGG,GCTGGG,GGAGGG,GGCGGG,GGGGGG,GGTGGG,GTAGGG,GTCGGG,GTTGGG,TAAGGG,TACGGG,TATGGG,TCAGGG,TCCGGG,TCTGGG,TGAGGG,TGCGGG,TGTGGG,TTAGGG,TTCGGG,TTTGGG	LogisticRegression	0.960484	0.897801	0.7	0.935484	5-fold
all_hexamers	All 48 hexamer features	hexamer	49	AAAGGG,AACGGG,AATGGG,ACAGGG,ACCGGG,ACTGGG,AGAGGG,AGCGGG,AGTGGG,ATAGGG,ATCGGG,ATTGGG,CAAGGG,CACGGG,CATGGG,CCAGGG,CCCGGG,CCTGGG,CGAGGG,CGCGGG,CGTGGG,CTAGGG,CTCGGG,CTTGGG,GAAGGG,GACGGG,GATGGG,GCAGGG,GCCGGG,GCTGGG,GGAGGG,GGCGGG,GGGGGG,GGTGGG,GTAGGG,GTCGGG,GTTGGG,TAAGGG,TACGGG,TATGGG,TCAGGG,TCCGGG,TCTGGG,TGAGGG,TGCGGG,TGTGGG,TTAGGG,TTCGGG,TTTGGG	RandomForest	0.939919	0.859463	0.65	0.951613	5-fold
all_hexamers	All 48 hexamer features	hexamer	49	AAAGGG,AACGGG,AATGGG,ACAGGG,ACCGGG,ACTGGG,AGAGGG,AGCGGG,AGTGGG,ATAGGG,ATCGGG,ATTGGG,CAAGGG,CACGGG,CATGGG,CCAGGG,CCCGGG,CCTGGG,CGAGGG,CGCGGG,CGTGGG,CTAGGG,CTCGGG,CTTGGG,GAAGGG,GACGGG,GATGGG,GCAGGG,GCCGGG,GCTGGG,GGAGGG,GGCGGG,GGGGGG,GGTGGG,GTAGGG,GTCGGG,GTTGGG,TAAGGG,TACGGG,TATGGG,TCAGGG,TCCGGG,TCTGGG,TGAGGG,TGCGGG,TGTGGG,TTAGGG,TTCGGG,TTTGGG	TabPFN	0.970161	0.898283	0.8	0.951613	5-fold
all_hexamers	All 48 hexamer features	hexamer	49	AAAGGG,AACGGG,AATGGG,ACAGGG,ACCGGG,ACTGGG,AGAGGG,AGCGGG,AGTGGG,ATAGGG,ATCGGG,ATTGGG,CAAGGG,CACGGG,CATGGG,CCAGGG,CCCGGG,CCTGGG,CGAGGG,CGCGGG,CGTGGG,CTAGGG,CTCGGG,CTTGGG,GAAGGG,GACGGG,GATGGG,GCAGGG,GCCGGG,GCTGGG,GGAGGG,GGCGGG,GGGGGG,GGTGGG,GTAGGG,GTCGGG,GTTGGG,TAAGGG,TACGGG,TATGGG,TCAGGG,TCCGGG,TCTGGG,TGAGGG,TGCGGG,TGTGGG,TTAGGG,TTCGGG,TTTGGG	XGBoost	0.941935	0.840927	0.65	0.903226	5-fold
all_features	All features (53 total)	full	53	TelFuse_newtelomere,TelFusDetector_rate,TelSeq,TERT_exp,AAAGGG,AACGGG,AATGGG,ACAGGG,ACCGGG,ACTGGG,AGAGGG,AGCGGG,AGTGGG,ATAGGG,ATCGGG,ATTGGG,CAAGGG,CACGGG,CATGGG,CCAGGG,CCCGGG,CCTGGG,CGAGGG,CGCGGG,CGTGGG,CTAGGG,CTCGGG,CTTGGG,GAAGGG,GACGGG,GATGGG,GCAGGG,GCCGGG,GCTGGG,GGAGGG,GGCGGG,GGGGGG,GGTGGG,GTAGGG,GTCGGG,GTTGGG,TAAGGG,TACGGG,TATGGG,TCAGGG,TCCGGG,TCTGGG,TGAGGG,TGCGGG,TGTGGG,TTAGGG,TTCGGG,TTTGGG	AdaBoost	1	1	1	1	5-fold
all_features	All features (53 total)	full	53	TelFuse_newtelomere,TelFusDetector_rate,TelSeq,TERT_exp,AAAGGG,AACGGG,AATGGG,ACAGGG,ACCGGG,ACTGGG,AGAGGG,AGCGGG,AGTGGG,ATAGGG,ATCGGG,ATTGGG,CAAGGG,CACGGG,CATGGG,CCAGGG,CCCGGG,CCTGGG,CGAGGG,CGCGGG,CGTGGG,CTAGGG,CTCGGG,CTTGGG,GAAGGG,GACGGG,GATGGG,GCAGGG,GCCGGG,GCTGGG,GGAGGG,GGCGGG,GGGGGG,GGTGGG,GTAGGG,GTCGGG,GTTGGG,TAAGGG,TACGGG,TATGGG,TCAGGG,TCCGGG,TCTGGG,TGAGGG,TGCGGG,TGTGGG,TTAGGG,TTCGGG,TTTGGG	CatBoost	1	1	1	0.983871	5-fold
all_features	All features (53 total)	full	53	TelFuse_newtelomere,TelFusDetector_rate,TelSeq,TERT_exp,AAAGGG,AACGGG,AATGGG,ACAGGG,ACCGGG,ACTGGG,AGAGGG,AGCGGG,AGTGGG,ATAGGG,ATCGGG,ATTGGG,CAAGGG,CACGGG,CATGGG,CCAGGG,CCCGGG,CCTGGG,CGAGGG,CGCGGG,CGTGGG,CTAGGG,CTCGGG,CTTGGG,GAAGGG,GACGGG,GATGGG,GCAGGG,GCCGGG,GCTGGG,GGAGGG,GGCGGG,GGGGGG,GGTGGG,GTAGGG,GTCGGG,GTTGGG,TAAGGG,TACGGG,TATGGG,TCAGGG,TCCGGG,TCTGGG,TGAGGG,TGCGGG,TGTGGG,TTAGGG,TTCGGG,TTTGGG	ExtraTrees	0.996371	0.988061	0.85	0.983871	5-fold
all_features	All features (53 total)	full	53	TelFuse_newtelomere,TelFusDetector_rate,TelSeq,TERT_exp,AAAGGG,AACGGG,AATGGG,ACAGGG,ACCGGG,ACTGGG,AGAGGG,AGCGGG,AGTGGG,ATAGGG,ATCGGG,ATTGGG,CAAGGG,CACGGG,CATGGG,CCAGGG,CCCGGG,CCTGGG,CGAGGG,CGCGGG,CGTGGG,CTAGGG,CTCGGG,CTTGGG,GAAGGG,GACGGG,GATGGG,GCAGGG,GCCGGG,GCTGGG,GGAGGG,GGCGGG,GGGGGG,GGTGGG,GTAGGG,GTCGGG,GTTGGG,TAAGGG,TACGGG,TATGGG,TCAGGG,TCCGGG,TCTGGG,TGAGGG,TGCGGG,TGTGGG,TTAGGG,TTCGGG,TTTGGG	HistGradientBoosting	0.999194	0.997619	1	0.983871	5-fold
all_features	All features (53 total)	full	53	TelFuse_newtelomere,TelFusDetector_rate,TelSeq,TERT_exp,AAAGGG,AACGGG,AATGGG,ACAGGG,ACCGGG,ACTGGG,AGAGGG,AGCGGG,AGTGGG,ATAGGG,ATCGGG,ATTGGG,CAAGGG,CACGGG,CATGGG,CCAGGG,CCCGGG,CCTGGG,CGAGGG,CGCGGG,CGTGGG,CTAGGG,CTCGGG,CTTGGG,GAAGGG,GACGGG,GATGGG,GCAGGG,GCCGGG,GCTGGG,GGAGGG,GGCGGG,GGGGGG,GGTGGG,GTAGGG,GTCGGG,GTTGGG,TAAGGG,TACGGG,TATGGG,TCAGGG,TCCGGG,TCTGGG,TGAGGG,TGCGGG,TGTGGG,TTAGGG,TTCGGG,TTTGGG	LightGBM	1	1	1	0.983871	5-fold
all_features	All features (53 total)	full	53	TelFuse_newtelomere,TelFusDetector_rate,TelSeq,TERT_exp,AAAGGG,AACGGG,AATGGG,ACAGGG,ACCGGG,ACTGGG,AGAGGG,AGCGGG,AGTGGG,ATAGGG,ATCGGG,ATTGGG,CAAGGG,CACGGG,CATGGG,CCAGGG,CCCGGG,CCTGGG,CGAGGG,CGCGGG,CGTGGG,CTAGGG,CTCGGG,CTTGGG,GAAGGG,GACGGG,GATGGG,GCAGGG,GCCGGG,GCTGGG,GGAGGG,GGCGGG,GGGGGG,GGTGGG,GTAGGG,GTCGGG,GTTGGG,TAAGGG,TACGGG,TATGGG,TCAGGG,TCCGGG,TCTGGG,TGAGGG,TGCGGG,TGTGGG,TTAGGG,TTCGGG,TTTGGG	LogisticRegression	1	1	1	0.983871	5-fold
all_features	All features (53 total)	full	53	TelFuse_newtelomere,TelFusDetector_rate,TelSeq,TERT_exp,AAAGGG,AACGGG,AATGGG,ACAGGG,ACCGGG,ACTGGG,AGAGGG,AGCGGG,AGTGGG,ATAGGG,ATCGGG,ATTGGG,CAAGGG,CACGGG,CATGGG,CCAGGG,CCCGGG,CCTGGG,CGAGGG,CGCGGG,CGTGGG,CTAGGG,CTCGGG,CTTGGG,GAAGGG,GACGGG,GATGGG,GCAGGG,GCCGGG,GCTGGG,GGAGGG,GGCGGG,GGGGGG,GGTGGG,GTAGGG,GTCGGG,GTTGGG,TAAGGG,TACGGG,TATGGG,TCAGGG,TCCGGG,TCTGGG,TGAGGG,TGCGGG,TGTGGG,TTAGGG,TTCGGG,TTTGGG	RandomForest	0.997581	0.992955	0.9	1	5-fold
all_features	All features (53 total)	full	53	TelFuse_newtelomere,TelFusDetector_rate,TelSeq,TERT_exp,AAAGGG,AACGGG,AATGGG,ACAGGG,ACCGGG,ACTGGG,AGAGGG,AGCGGG,AGTGGG,ATAGGG,ATCGGG,ATTGGG,CAAGGG,CACGGG,CATGGG,CCAGGG,CCCGGG,CCTGGG,CGAGGG,CGCGGG,CGTGGG,CTAGGG,CTCGGG,CTTGGG,GAAGGG,GACGGG,GATGGG,GCAGGG,GCCGGG,GCTGGG,GGAGGG,GGCGGG,GGGGGG,GGTGGG,GTAGGG,GTCGGG,GTTGGG,TAAGGG,TACGGG,TATGGG,TCAGGG,TCCGGG,TCTGGG,TGAGGG,TGCGGG,TGTGGG,TTAGGG,TTCGGG,TTTGGG	TabPFN	1	1	1	1	5-fold
all_features	All features (53 total)	full	53	TelFuse_newtelomere,TelFusDetector_rate,TelSeq,TERT_exp,AAAGGG,AACGGG,AATGGG,ACAGGG,ACCGGG,ACTGGG,AGAGGG,AGCGGG,AGTGGG,ATAGGG,ATCGGG,ATTGGG,CAAGGG,CACGGG,CATGGG,CCAGGG,CCCGGG,CCTGGG,CGAGGG,CGCGGG,CGTGGG,CTAGGG,CTCGGG,CTTGGG,GAAGGG,GACGGG,GATGGG,GCAGGG,GCCGGG,GCTGGG,GGAGGG,GGCGGG,GGGGGG,GGTGGG,GTAGGG,GTCGGG,GTTGGG,TAAGGG,TACGGG,TATGGG,TCAGGG,TCCGGG,TCTGGG,TGAGGG,TGCGGG,TGTGGG,TTAGGG,TTCGGG,TTTGGG	XGBoost	0.997581	0.992955	0.95	0.983871	5-fold
